# Association between DNA methylation and ADHD symptoms from birth to school age: A prospective meta-analysis

**DOI:** 10.1101/806844

**Authors:** Alexander Neumann, Esther Walton, Silvia Alemany, Charlotte Cecil, Juan Ramon González, Dereje D. Jima, Jari Lahti, Samuli T. Tuominen, Edward D. Barker, Elisabeth Binder, Doretta Caramaschi, Ángel Carracedo, Darina Czamara, Jorunn Evandt, Janine F. Felix, Bernard F. Fuemmeler, Kristine B. Gutzkow, Cathrine Hoyo, Jordi Julvez, Eero Kajantie, Hannele Laivuori, Rachel Maguire, Léa Maitre, Susan K. Murphy, Mario Murcia, Pia M. Villa, Gemma Sharp, Jordi Sunyer, Katri Raikkönen, Marian Bakermans-Kranenburg, Marinus van IJzendoorn, Mònica Guxens, Caroline L. Relton, Henning Tiemeier

**Author notes:** CORRESPONDING AUTHOR: Henning Tiemeier, Erasmus University Medical Center Rotterdam, Department of Child and Adolescent Psychiatry/Psychology, Room KP-2822, PO-Box 2060, 3000 CB Rotterdam, The Netherlands. These authors contributed equally to this work (Alexander Neumann, Esther Walton, Silvia Alemany).

## Abstract

Attention-deficit and hyperactivity disorder (ADHD) is a common childhood disorder with a substantial genetic component. However, the extent to which epigenetic mechanisms play a role in the etiology of the disorder is not known. We performed epigenome-wide association studies (EWAS) within the Pregnancy And Childhood Epigenetics (PACE) Consortium to identify DNA methylation sites associated with ADHD symptoms at two methylation assessment periods: birth and school-age. We examined associations of DNA methylation in cord blood with repeatedly assessed ADHD symptoms (age range 4-15 years) in 2477 children from five cohorts and DNA methylation at school-age with concurrent ADHD symptoms (age 7-11 years) in 2374 children from ten cohorts. CpGs identified with nominal significance (p<0.05) in either of the EWAS were correlated between timepoints (ρ=0.30), suggesting overlap in associations, however, top signals were very different. At birth, we identified nine CpGs that were associated with later ADHD symptoms (P<1*10^−7^), including ERC2 and CREB5. Peripheral blood DNA methylation at one of these CpGs (cg01271805 located in the promotor region of ERC2, which regulates neurotransmitter release) was previously associated with brain methylation. Another (cg25520701) lies within the gene body of CREB5, which was associated with neurite outgrowth and an ADHD diagnosis in previous studies. In contrast, at school-age, no CpGs were associated with ADHD with P<1*10^−7^. In conclusion, we found evidence in this study that DNA methylation at birth is associated with ADHD. Future studies are needed to confirm the utility of methylation variation as biomarker and its involvement in causal pathways.
