## Supplementary Table S1 for "Association between DNA methylation and ADHD symptoms from birth to school age: A prospective meta-analysis"

### Sheet: Table S1 Methylation Methods
Table S1: Methylation methods
Study Name	EWAS	Methylation Assessment Age (SD)	DNA source	Bisulfite Conversion	Microarray	Preparation and Normalization	Call Rate	Other QC	Outlier Removal (3*IQR)	Association software	Batch adjustment	Methods Reference
ALSPAC	Birth	0	Cord blood	Zymo EZ DNA Methylation™ kit (Zymo, Irvine, CA, USA)	Illumina Infinium HumanMethylation450 BeadChip (Illumina Inc., San Diego, USA)	ARIES was preprocessed and normalised using the meffil R package (Min et al., 2018). ARIES consists of 5469 DNA methylation profiles obtained from 1022 mother-child pairs measured at five time points (three time points for children: birth, childhood and adolescence; and two for mothers: during pregnancy and at middle age), of which the birth and childhood data was used in the current study. Low q…	0.95	Some samples were removed due to genotype and gender mismatches and methylation quality (low detection scores, low number of beads, methylated/unmethylated ratio, strong dye-bias, post-normalization checks). Methylation probes on X or Y chromosomes were excluded.	Yes	R with lme4	Random intercept of sample plate in analysis model	Josine Min, Gibran Hemani, George Davey Smith, Caroline L Relton, Matthew Suderman. Meffil: efficient normalisation and analysis of very large DNA methylation samples. Bioinformatics 2018; doi: 10.1093/bioinformatics/bty476
ALSPAC	School-age	7.45 (0.13)	Whole blood	Zymo EZ DNA Methylation™ kit (Zymo, Irvine, CA, USA)	Illumina Infinium HumanMethylation450 BeadChip (Illumina Inc., San Diego, USA)	ARIES was preprocessed and normalised using the meffil R package (Min et al., 2018). ARIES consists of 5469 DNA methylation profiles obtained from 1022 mother-child pairs measured at five time points (three time points for children: birth, childhood and adolescence; and two for mothers: during pregnancy and at middle age), of which the birth and childhood data was used in the current study. Low q…	0.95	Some samples were removed due to genotype and gender mismatches and methylation quality (low detection scores, low number of beads, methylated/unmethylated ratio, strong dye-bias, post-normalization checks). Methylation probes on X or Y chromosomes were excluded.	Yes	R with lme4	Random intercept of sample plate in analysis model	Josine Min, Gibran Hemani, George Davey Smith, Caroline L Relton, Matthew Suderman. Meffil: efficient normalisation and analysis of very large DNA methylation samples. Bioinformatics 2018; doi: 10.1093/bioinformatics/bty476
GENR	Birth	0	Cord blood	500 ng DNA per sample underwent bisulfite conversion using the EZ-96 DNA Methylation kit (Shallow) (Zymo Research Corporation, Irvine, USA).	Illumina Infinium HumanMethylation450 BeadChip (Illumina Inc., San Diego, USA)	Preparation and normalization of the HumanMethylation450 BeadChip array data was performed according to the CPACOR workflow using the software package R2. In detail, the idat files were read using the minfi package. Probes that had a detection p-value above background (based on sum of methylated and unmethylated intensity values) ≥ 1E-16 were set to missing per array. Next, the intensity values w…	0.95	Arrays with observed technical problems such as failed bisulfite conversion, hybridization or extension, as well as arrays with a mismatch between sex of the proband and sex determined by the chr X and Y probe intensities were removed from subsequent analyses.	Yes	R with lme4	Random intercept of sample plate in analysis model	NA
GENR	School-age	6.18 (0.53)	Whole blood	500 ng DNA per sample underwent bisulfite conversion using the EZ-96 DNA Methylation kit (Shallow) (Zymo Research Corporation, Irvine, USA).	Illumina Infinium HumanMethylation450 BeadChip (Illumina Inc., San Diego, USA)	Preparation and normalization of the HumanMethylation450 BeadChip array data was performed according to the CPACOR workflow using the software package R2. In detail, the idat files were read using the minfi package. Probes that had a detection p-value above background (based on sum of methylated and unmethylated intensity values) ≥ 1E-16 were set to missing per array. Next, the intensity values w…	0.95	Arrays with observed technical problems such as failed bisulfite conversion, hybridization or extension, as well as arrays with a mismatch between sex of the proband and sex determined by the chr X and Y probe intensities were removed from subsequent analyses.	Yes	R with lme4	Random intercept of sample plate in analysis model	NA
GLAKU	School-age	12.3 (0.5)	Whole blood	DNA was bisulphite-converted using the EZ-96 DNA Methylation kit (Zymo Research, Irvine, CA)	Illumina 850K EPIC Methylation arrays	The quality control pipeline pipeline was set up using the R-package minfi. Methylation beta-values were normalized using the funnorm function.		One IDs showed density artefacts after normalization and was removed from further analysis. We excluded any probes on chromosome X or Y, probes containing SNPs and cross-hybridizing probes according to Chen1, Price2 and McCartney3. Furthermore, any CgGs with a detection p-value > 0.01 in at least 25% of the samples were excluded.	Yes	R	ComBat to check and adjust for the batch effects (slide and well).	NA
HELIX	School-age	7.97 (1.57)	Whole blood	700 ng of DNA were bisulfite converted using the EZ 96‐DNA	Illumina Infinium HumanMethylation450 beadchip	DNA methylation data was pre‐processed using the minfi package (Aryee et al. 2014). We increased the stringency of the detection p‐value threshold to <10E‐16, and probes not reaching a 98% call rate were excluded (Lehne et al. 2015). Two samples were filtered due to overall low quality: one had a call rate <98% and the other did not pass QC parameters of the MethylAid package (van Iterson et al. …	0.98	-	Yes	R with lme4	Random intercept of SLIDE in analysis model (we also adjsted by subcohorts)	NA
INMA	Birth	0	Cord blood	500 ng of DNA was bisulfite-converted using the EZ 96-DNA	Illumina Infinium HumanMethylation450 beadchip	DNA methylation data were preprocessed using the minfi package (Aryee et al. 2014). A series of steps were completed for quality control and data analysis. The first step was low quality sample removal. First, 2 samples with bad overall quality or with low detection p-value according to the output of the MethylAid package (van Iterson et al. 2014) were removed. Then, we removed 3 samples whose se…	0.95	ComBat was applied to remove laboratory batch effect (Johnson, Li, and Rabinovic 2007).	Yes	R with lme4	Random intercept of individual in analysis model	NA
PREDO	Birth	0	Cord blood	DNA was bisulphite-converted using the EZ-96 DNA Methylation kit (Zymo Research, Irvine, CA)	Illumina 450K Methylation arrays	The quality control pipeline pipeline was set up using the R-package minfi. Methylation beta-values were normalized using the funnorm function.		3 IDs were excluded as they were outliers in the median intensities. Furthermore, 20 IDs showed disconcordance between phenotypic sex and estimated sex and were excluded. We excluded any probes on chromosome X or Y, probes containing SNPs and cross-hybridizing probes. Furthermore, any Cgs with a detection p-value > 0.01 in at least 50% of the samples were excluded.	Yes	R	ComBat to check and adjust for the batch effects (slide and well).	NA
